# Integrated *in silico* identification of fungal-derived dual-target inhibitors for anti-schistosomal drug discovery

**DOI:** 10.64898/2026.09.04.749322

**Authors:** Tamal Paul, Md. Al-Amin, Uma Shill, Nowshin Tabassum, Kaniz Fatema, Easin Al Riad, Milon Kumar Sarkar, Ahmad Abdullah Mahdeen, Ananya Majumder, Aminun Naher, Fubliha Firose Auishe, Fariha Bushra Khan, Foisal Ahmad, Hossain Bin Afridy, Md. Ashik Iqbal, Arnob Biswas, Khandokar Fahmida Sultana, Swagato Dutta, Sabrin Bashar

**Affiliations:** Department of Microbiology, Noakhali Science and Technology University, Noakhali-3814, Bangladesh; Department of Chemistry, Jagannath University, Dhaka-1100, Bangladesh; Department of Genetics and Plant Breeding, Bangabandhu Sheikh Mujibur Rahman Agricultural University, Gazipur-1706, Bangladesh; Department of Pharmacy, Noakhali Science and Technology University, Noakhali-3814, Bangladesh; Department of Microbiology, Notre Dame University Bangladesh (NDUB), Dhaka-1000, Bangladesh; Department of Microbiology, Jahangirnagar University, Dhaka-1342, Bangladesh; Department of Biochemistry and Molecular Biology, Jahangirnagar University, Dhaka-1342, Bangladesh; Department of Microbiology, Primeasia University, Dhaka-1213, Bangladesh; Department of Pediatrics, University of Alberta, Edmonton, AB T6G 1C9, Canada

**Keywords:** *Schistosoma mansoni*, fungal metabolites, molecular docking, MD simulation, DFT, QSAR, drug discovery

## Abstract

Praziquantel, which has limited efficacy against young parasites and reduces susceptibility, is the principal therapy for schistosomiasis, a neglected tropical illness. This work identified fungal-derived compounds with potential dual inhibitory action against *Schistosoma mansoni* DHODH and cathepsin B1 using an integrated computational method. From 1,831 fungal metabolites, 120 were selected for molecular docking after structure standardisation, drug-likeness evaluation, ADMET, and toxicity screening. Ganoderlactone B (CID_122184973) and Spiroapplanatumine F (CID_132962217) strongly bound to DHODH and CB1, with docking affinities of −10.6 and −10.0 kcal/mol and -9.0 and -8.9, respectively. Docking validation showed good discrimination between active compounds and decoys with area-under-the-curve values of 0.98 for DHODH and 0.96 for CB1. The protein-ligand interaction study showed hydrogen bonding, hydrophobic interactions, and van der Waals contacts at the binding sites. In 100 ns molecular dynamics simulations, protein complexes exhibited modest backbone deviations and maintained compactness, although CID_132962217 showed sustained binding and a constrained conformation. MM-PBSA analysis identified CID_122184973 as the best common ligand for both targets. At the B3LYP/6-31G level, density functional theory calculations showed that CID_139584993 had the lowest HOMO-LUMO energy gap and hardness values of 3.552 and 1.776 eV, respectively, and the highest softness value of 0.282 eV^-1^, indicating greater electronic reactivity. Electrostatic potential mapping and QSAR predictions supported their interaction and antiparasitic potential. Overall, CID_122184973 and CID_132962217 are promising fungal scaffolds for dual-target anti-schistosomal drug development. Experimental enzyme inhibition, parasite viability, toxicity, and *in vivo* research are needed to confirm computational findings.
