## Supplementary tables 1_3 for "Integrated *in silico* identification of fungal-derived dual-target inhibitors for anti-schistosomal drug discovery": Supplementary File 2.xlsx

### Sheet: 6UY4
Ligand	Binding Affinity
6UY4_A_activesite_EM_122184973_uff_E=890.30	-10.6
6UY4_A_activesite_EM_132962217_uff_E=524.02	-10
6UY4_A_activesite_EM_139584993_uff_E=774.72	-9.9
6UY4_A_activesite_EM_9980261_uff_E=828.18	-9.8
6UY4_A_activesite_EM_5319509_uff_E=278.47	-9.7
6UY4_A_activesite_EM_122184972_uff_E=733.02	-9.7
6UY4_A_activesite_EM_102232668_uff_E=588.69	-9.6
6UY4_A_activesite_EM_122184969_uff_E=920.58	-9.6
6UY4_A_activesite_EM_54597997_uff_E=817.06	-9.5
6UY4_A_activesite_EM_15885639_uff_E=884.78	-9.4
6UY4_A_activesite_EM_11340050_uff_E=684.52	-9.3
6UY4_A_activesite_EM_132962216_uff_E=550.15	-9.2
6UY4_A_activesite_EM_139589641_uff_E=417.86	-9.2
6UY4_A_activesite_EM_139588025_uff_E=281.05	-9.1
6UY4_A_activesite_EM_139588616_uff_E=293.04	-9.1
6UY4_A_activesite_EM_101447372_uff_E=222.50	-9
6UY4_A_activesite_EM_101905608_uff_E=317.75	-9
6UY4_A_activesite_EM_139585120_uff_E=659.02	-9
6UY4_A_activesite_EM_139586912_uff_E=410.62	-9
6UY4_A_activesite_EM_11454258_uff_E=716.18	-8.9
6UY4_A_activesite_EM_101447371_uff_E=260.24	-8.9
6UY4_A_activesite_EM_101905607_uff_E=339.64	-8.9
6UY4_A_activesite_EM_139584704_uff_E=136.58	-8.9
6UY4_A_activesite_EM_10410568_uff_E=722.11	-8.8
6UY4_A_activesite_EM_24854346_uff_E=462.38	-8.8
6UY4_A_activesite_EM_139587927_uff_E=316.69	-8.8
6UY4_A_activesite_EM_139588491_uff_E=440.31	-8.8
6UY4_A_activesite_EM_122850_uff_E=233.92	-8.7
6UY4_A_activesite_EM_132542823_uff_E=448.16	-8.7
6UY4_A_activesite_EM_132962212_uff_E=432.64	-8.7
6UY4_A_activesite_EM_139586358_uff_E=648.11	-8.7
6UY4_A_activesite_EM_139586493_uff_E=255.53	-8.7
6UY4_A_activesite_EM_10252378_uff_E=843.12	-8.6
6UY4_A_activesite_EM_76321122_uff_E=676.07	-8.6
6UY4_A_activesite_EM_102221270_uff_E=507.95	-8.6
6UY4_A_activesite_EM_139583439_uff_E=452.66	-8.6
6UY4_A_activesite_EM_139583972_uff_E=309.38	-8.6
6UY4_A_activesite_EM_101447370_uff_E=234.21	-8.5
6UY4_A_activesite_EM_139583743_uff_E=284.62	-8.5
6UY4_A_activesite_EM_139586624_uff_E=372.13	-8.5
6UY4_A_activesite_EM_139588241_uff_E=292.94	-8.5
6UY4_A_activesite_EM_11743545_uff_E=924.90	-8.4
6UY4_A_activesite_EM_102221274_uff_E=741.26	-8.4
6UY4_A_activesite_EM_132542812_uff_E=554.90	-8.4
6UY4_A_activesite_EM_139586905_uff_E=386.06	-8.4
6UY4_A_activesite_EM_139591388_uff_E=280.72	-8.4
6UY4_A_activesite_EM_10451923_uff_E=591.88	-8.3
6UY4_A_activesite_EM_101894326_uff_E=448.11	-8.3
6UY4_A_activesite_EM_102221273_uff_E=695.85	-8.3
6UY4_A_activesite_EM_132962213_uff_E=424.03	-8.3
6UY4_A_activesite_EM_132962215_uff_E=429.47	-8.3
6UY4_A_activesite_EM_139583519_uff_E=343.60	-8.3
6UY4_A_activesite_EM_139586533_uff_E=284.83	-8.3
6UY4_A_activesite_EM_25067896_uff_E=284.30	-8.2
6UY4_A_activesite_EM_71456109_uff_E=470.79	-8.2
6UY4_A_activesite_EM_72722559_uff_E=537.42	-8.2
6UY4_A_activesite_EM_132542826_uff_E=344.26	-8.2
6UY4_A_activesite_EM_132542828_uff_E=292.28	-8.2
6UY4_A_activesite_EM_132962214_uff_E=446.92	-8.2
6UY4_A_activesite_EM_139589649_uff_E=334.69	-8.2
6UY4_A_activesite_EM_24970582_uff_E=415.32	-8.1
6UY4_A_activesite_EM_71459812_uff_E=514.43	-8.1
6UY4_A_activesite_EM_72722558_uff_E=516.89	-8.1
6UY4_A_activesite_EM_101905610_uff_E=187.00	-8.1
6UY4_A_activesite_EM_102221271_uff_E=542.02	-8.1
6UY4_A_activesite_EM_102221272_uff_E=654.70	-8.1
6UY4_A_activesite_EM_132542822_uff_E=299.20	-8.1
6UY4_A_activesite_EM_139584167_uff_E=363.42	-8.1
6UY4_A_activesite_EM_139585810_uff_E=343.67	-8.1
6UY4_A_activesite_EM_139589646_uff_E=518.90	-8.1
6UY4_A_activesite_EM_132583211_uff_E=5253.06	-8
6UY4_A_activesite_EM_139584651_uff_E=205.19	-8
6UY4_A_activesite_EM_139589645_uff_E=491.29	-8
6UY4_A_activesite_EM_9952533_uff_E=898.86	-7.9
6UY4_A_activesite_EM_11608917_uff_E=969.71	-7.9
6UY4_A_activesite_EM_11637685_uff_E=615.48	-7.9
6UY4_A_activesite_EM_44233880_uff_E=567.81	-7.9
6UY4_A_activesite_EM_86341957_uff_E=1094.26	-7.9
6UY4_A_activesite_EM_132583213_uff_E=521.34	-7.9
6UY4_A_activesite_EM_139585536_uff_E=806.60	-7.9
6UY4_A_activesite_EM_139587969_uff_E=395.46	-7.9
6UY4_A_activesite_EM_132542827_uff_E=302.00	-7.8
6UY4_A_activesite_EM_139049405_uff_E=505.12	-7.8
6UY4_A_activesite_EM_139584335_uff_E=1143.90	-7.8
6UY4_A_activesite_EM_139586707_uff_E=359.01	-7.8
6UY4_A_activesite_EM_139589644_uff_E=484.79	-7.8
6UY4_A_activesite_EM_70693666_uff_E=601.46	-7.7
6UY4_A_activesite_EM_86341956_uff_E=476.64	-7.7
6UY4_A_activesite_EM_137918187_uff_E=499.20	-7.7
6UY4_A_activesite_EM_139584171_uff_E=388.18	-7.7
6UY4_A_activesite_EM_139591350_uff_E=274.33	-7.7
6UY4_A_activesite_EM_139591380_uff_E=376.83	-7.7
6UY4_A_activesite_EM_131751906_uff_E=338.62	-7.6
6UY4_A_activesite_EM_139583202_uff_E=297.95	-7.6
6UY4_A_activesite_EM_139587970_uff_E=396.41	-7.6
6UY4_A_activesite_EM_139591376_uff_E=341.02	-7.6
6UY4_A_activesite_EM_139584428_uff_E=384.73	-7.5
6UY4_A_activesite_EM_139585370_uff_E=297.93	-7.5
6UY4_A_activesite_EM_139589643_uff_E=521.59	-7.5
6UY4_A_activesite_EM_101560068_uff_E=369.75	-7.4
6UY4_A_activesite_EM_139586496_uff_E=343.59	-7.4
6UY4_A_activesite_EM_139587556_uff_E=344.85	-7.4
6UY4_A_activesite_EM_139589647_uff_E=459.61	-7.4
6UY4_A_activesite_EM_71665840_uff_E=307.89	-7.3
6UY4_A_activesite_EM_102034772_uff_E=403.45	-7.3
6UY4_A_activesite_EM_15479509_uff_E=1692.13	-7.2
6UY4_A_activesite_EM_132583208_uff_E=371.54	-7.2
6UY4_A_activesite_EM_139591312_uff_E=266.66	-7.2
6UY4_A_activesite_EM_139591381_uff_E=375.52	-7.2
6UY4_A_activesite_EM_132583212_uff_E=348.75	-7.1
6UY4_A_activesite_EM_139591377_uff_E=355.88	-7.1
6UY4_A_activesite_EM_23583636_uff_E=264.25	-7
6UY4_A_activesite_EM_102212195_uff_E=160.42	-7
6UY4_A_activesite_EM_146684170_uff_E=219.05	-7
6UY4_A_activesite_EM_102034771_uff_E=598.97	-6.9
6UY4_A_activesite_EM_139591460_uff_E=161.75	-6.7
6UY4_A_activesite_EM_139591461_uff_E=190.51	-6.7
6UY4_A_activesite_EM_24800367_uff_E=89.50	-6.4
6UY4_A_activesite_EM_139591262_uff_E=120.97	-6
6UY4_A_activesite_EM_139591263_uff_E=120.96	-6

### Sheet: 4IO7
Ligand	Binding Affinity
4I07_A_activesite_alphafold_EM_122184973_uff_E=890.30	-9
4I07_A_activesite_alphafold_EM_132962217_uff_E=550.15	-8.9
4I07_A_activesite_alphafold_EM_132962216_uff_E=524.02	-8.9
4I07_A_activesite_alphafold_EM_11454258_uff_E=716.18	-8.8
4I07_A_activesite_alphafold_EM_122184969_uff_E=920.58	-8.8
4I07_A_activesite_alphafold_EM_11743545_uff_E=924.90	-8.7
4I07_A_activesite_alphafold_EM_15885639_uff_E=884.78	-8.5
4I07_A_activesite_alphafold_EM_11340050_uff_E=684.52	-8.4
4I07_A_activesite_alphafold_EM_54597997_uff_E=817.06	-8.3
4I07_A_activesite_alphafold_EM_139584993_uff_E=774.72	-8.3
4I07_A_activesite_alphafold_EM_132542812_uff_E=554.90	-8.2
4I07_A_activesite_alphafold_EM_122184972_uff_E=733.02	-8.1
4I07_A_activesite_alphafold_EM_139585120_uff_E=659.02	-8
4I07_A_activesite_alphafold_EM_9980261_uff_E=828.18	-7.9
4I07_A_activesite_alphafold_EM_101894326_uff_E=448.11	-7.9
4I07_A_activesite_alphafold_EM_132962213_uff_E=424.03	-7.9
4I07_A_activesite_alphafold_EM_139585536_uff_E=806.60	-7.9
4I07_A_activesite_alphafold_EM_24854346_uff_E=462.38	-7.8
4I07_A_activesite_alphafold_EM_44233880_uff_E=567.81	-7.8
4I07_A_activesite_alphafold_EM_132542823_uff_E=448.16	-7.8
4I07_A_activesite_alphafold_EM_139583439_uff_E=452.66	-7.8
4I07_A_activesite_alphafold_EM_139585810_uff_E=343.67	-7.8
4I07_A_activesite_alphafold_EM_9952533_uff_E=898.86	-7.7
4I07_A_activesite_alphafold_EM_72722558_uff_E=516.89	-7.7
4I07_A_activesite_alphafold_EM_102221273_uff_E=695.85	-7.7
4I07_A_activesite_alphafold_EM_132962215_uff_E=429.47	-7.7
4I07_A_activesite_alphafold_EM_139583972_uff_E=309.38	-7.7
4I07_A_activesite_alphafold_EM_122850_uff_E=233.92	-7.6
4I07_A_activesite_alphafold_EM_11637685_uff_E=615.48	-7.6
4I07_A_activesite_alphafold_EM_72722559_uff_E=537.42	-7.6
4I07_A_activesite_alphafold_EM_102221274_uff_E=741.26	-7.6
4I07_A_activesite_alphafold_EM_139583202_uff_E=297.95	-7.6
4I07_A_activesite_alphafold_EM_139584335_uff_E=1143.90	-7.6
4I07_A_activesite_alphafold_EM_10451923_uff_E=591.88	-7.5
4I07_A_activesite_alphafold_EM_101447372_uff_E=222.50	-7.5
4I07_A_activesite_alphafold_EM_102221271_uff_E=542.02	-7.5
4I07_A_activesite_alphafold_EM_132542828_uff_E=292.28	-7.5
4I07_A_activesite_alphafold_EM_132583211_uff_E=5253.06	-7.5
4I07_A_activesite_alphafold_EM_132962214_uff_E=446.92	-7.5
4I07_A_activesite_alphafold_EM_139586912_uff_E=410.62	-7.5
4I07_A_activesite_alphafold_EM_10252378_uff_E=843.12	-7.4
4I07_A_activesite_alphafold_EM_86341956_uff_E=476.64	-7.4
4I07_A_activesite_alphafold_EM_101447371_uff_E=260.24	-7.4
4I07_A_activesite_alphafold_EM_101560068_uff_E=369.75	-7.4
4I07_A_activesite_alphafold_EM_132542822_uff_E=299.20	-7.4
4I07_A_activesite_alphafold_EM_132962212_uff_E=432.64	-7.4
4I07_A_activesite_alphafold_EM_139586358_uff_E=648.11	-7.4
4I07_A_activesite_alphafold_EM_139586533_uff_E=284.83	-7.4
4I07_A_activesite_alphafold_EM_139586707_uff_E=359.01	-7.4
4I07_A_activesite_alphafold_EM_10410568_uff_E=722.11	-7.3
4I07_A_activesite_alphafold_EM_11608917_uff_E=969.71	-7.3
4I07_A_activesite_alphafold_EM_76321122_uff_E=676.07	-7.3
4I07_A_activesite_alphafold_EM_101447370_uff_E=234.21	-7.3
4I07_A_activesite_alphafold_EM_102221272_uff_E=654.70	-7.3
4I07_A_activesite_alphafold_EM_139586624_uff_E=372.13	-7.3
4I07_A_activesite_alphafold_EM_139589649_uff_E=334.69	-7.3
4I07_A_activesite_alphafold_EM_5319509_uff_E=278.47	-7.2
4I07_A_activesite_alphafold_EM_101905607_uff_E=339.64	-7.2
4I07_A_activesite_alphafold_EM_101905610_uff_E=187.00	-7.2
4I07_A_activesite_alphafold_EM_139583743_uff_E=284.62	-7.2
4I07_A_activesite_alphafold_EM_139584428_uff_E=384.73	-7.2
4I07_A_activesite_alphafold_EM_139588241_uff_E=292.94	-7.2
4I07_A_activesite_alphafold_EM_139589641_uff_E=417.86	-7.2
4I07_A_activesite_alphafold_EM_139589644_uff_E=484.79	-7.2
4I07_A_activesite_alphafold_EM_139589645_uff_E=491.29	-7.2
4I07_A_activesite_alphafold_EM_139591377_uff_E=355.88	-7.2
4I07_A_activesite_alphafold_EM_15479509_uff_E=1692.13	-7.1
4I07_A_activesite_alphafold_EM_71459812_uff_E=514.43	-7.1
4I07_A_activesite_alphafold_EM_101905608_uff_E=317.75	-7.1
4I07_A_activesite_alphafold_EM_102221270_uff_E=507.95	-7.1
4I07_A_activesite_alphafold_EM_102232668_uff_E=588.69	-7.1
4I07_A_activesite_alphafold_EM_137918187_uff_E=499.20	-7.1
4I07_A_activesite_alphafold_EM_139586905_uff_E=386.06	-7.1
4I07_A_activesite_alphafold_EM_139587927_uff_E=316.69	-7.1
4I07_A_activesite_alphafold_EM_71456109_uff_E=470.79	-7
4I07_A_activesite_alphafold_EM_86341957_uff_E=1094.26	-7
4I07_A_activesite_alphafold_EM_131751906_uff_E=338.62	-7
4I07_A_activesite_alphafold_EM_132583208_uff_E=371.54	-7
4I07_A_activesite_alphafold_EM_139589646_uff_E=518.90	-7
4I07_A_activesite_alphafold_EM_102034771_uff_E=598.97	-6.9
4I07_A_activesite_alphafold_EM_132583213_uff_E=521.34	-6.9
4I07_A_activesite_alphafold_EM_139583519_uff_E=343.60	-6.9
4I07_A_activesite_alphafold_EM_139587969_uff_E=395.46	-6.9
4I07_A_activesite_alphafold_EM_139588491_uff_E=440.31	-6.9
4I07_A_activesite_alphafold_EM_139588616_uff_E=293.04	-6.9
4I07_A_activesite_alphafold_EM_139589647_uff_E=459.61	-6.9
4I07_A_activesite_alphafold_EM_139591380_uff_E=376.83	-6.9
4I07_A_activesite_alphafold_EM_25067896_uff_E=284.30	-6.8
4I07_A_activesite_alphafold_EM_70693666_uff_E=601.46	-6.8
4I07_A_activesite_alphafold_EM_132542826_uff_E=344.26	-6.8
4I07_A_activesite_alphafold_EM_139584651_uff_E=205.19	-6.8
4I07_A_activesite_alphafold_EM_139584704_uff_E=136.58	-6.8
4I07_A_activesite_alphafold_EM_139586496_uff_E=343.59	-6.8
4I07_A_activesite_alphafold_EM_139587970_uff_E=396.41	-6.8
4I07_A_activesite_alphafold_EM_139591376_uff_E=341.02	-6.8
4I07_A_activesite_alphafold_EM_132583212_uff_E=348.75	-6.7
4I07_A_activesite_alphafold_EM_139588025_uff_E=281.05	-6.7
4I07_A_activesite_alphafold_EM_139591381_uff_E=375.52	-6.7
4I07_A_activesite_alphafold_EM_139591460_uff_E=161.75	-6.7
4I07_A_activesite_alphafold_EM_24970582_uff_E=415.32	-6.5
4I07_A_activesite_alphafold_EM_132542827_uff_E=302.00	-6.5
4I07_A_activesite_alphafold_EM_139584167_uff_E=363.42	-6.5
4I07_A_activesite_alphafold_EM_139585370_uff_E=297.93	-6.5
4I07_A_activesite_alphafold_EM_146684170_uff_E=219.05	-6.5
4I07_A_activesite_alphafold_EM_102034772_uff_E=403.45	-6.4
4I07_A_activesite_alphafold_EM_139586493_uff_E=255.53	-6.3
4I07_A_activesite_alphafold_EM_139587556_uff_E=344.85	-6.3
4I07_A_activesite_alphafold_EM_71665840_uff_E=307.89	-6.2
4I07_A_activesite_alphafold_EM_139584171_uff_E=388.18	-6.2
4I07_A_activesite_alphafold_EM_139589643_uff_E=521.59	-6.2
4I07_A_activesite_alphafold_EM_139591350_uff_E=274.33	-6.2
4I07_A_activesite_alphafold_EM_139591388_uff_E=280.72	-6.1
4I07_A_activesite_alphafold_EM_139591461_uff_E=190.51	-6.1
4I07_A_activesite_alphafold_EM_23583636_uff_E=264.25	-6
4I07_A_activesite_alphafold_EM_102212195_uff_E=160.42	-6
4I07_A_activesite_alphafold_EM_139049405_uff_E=505.12	-5.9
4I07_A_activesite_alphafold_EM_139591312_uff_E=266.66	-5.9
4I07_A_activesite_alphafold_EM_139591262_uff_E=120.97	-5.8
4I07_A_activesite_alphafold_EM_139591263_uff_E=120.96	-5.8
4I07_A_activesite_alphafold_EM_24800367_uff_E=89.50	-5.4
