## Supplementary tables 1_3 for "Integrated *in silico* identification of fungal-derived dual-target inhibitors for anti-schistosomal drug discovery": Supplementary File 3.xlsx

### Sheet: Sheet1
Replicate docking results
Ligand	Binding Affinity(R1)	Binding Affinity (R2)	Binding Affinity (R3)	Average	SD
CID_122184973	-10.6	-10.6	-10.5	-10.5667	0.057735
CID_132962217	-10.1	-10	-9.9	-10	0.1
CID_139584993	-9.8	-9.9	-9.9	-9.86667	0.057735
CID_122184973	-9.1	-9.1	-8.9	-9.03333	0.11547
CID_132962217	-8.8	-8.9	-8.9	-8.86667	0.057735
CID_132962216	-8.9	-8.8	-8.9	-8.86667	0.057735
